# Disruption of immunoglobulin heavy and light chain assembly by antisense oligonucleotides impairs protein homeostasis and myeloma cell survival

**DOI:** 10.1101/2023.08.29.555385

**Authors:** Catherine Horiot, Murielle Roussel, Antoine Praité, Justine Pollet, Sébastien Bender, Christophe Sirac, Amélie Bonaud, Laurent Delpy

## Abstract

Multiple myeloma (MM) is related to the accumulation of malignant plasma cells (PCs) in the bone marrow. MM accounts for approximatively 10% of hematological malignancies and despite major improvement in therapies and outcomes, relapses will virtually occur in all patients. Usually, the disease goes along with an excess production of a monoclonal immunoglobulin (Ig) component by the tumor PC clone. However, many questions remain regarding the consequences of a deregulated Ig production on PC survival. Recent advances in RNA-based therapy using antisense oligonucleotides (ASO) prompted us to examine the impact of altered Ig heavy to light chain (HC/LC) ratios in MM cells. We designed a pan IgG subclasses specific ASO targeting a consensus sequence found in the polyadenylation signal (PAS) of all secreted *IGHG* mRNAs (IgG-ASO). Remarkably, treatment with this compound strongly decreased IgG secretion in MM cell lines and patient cells. Consistent with a deregulated HC/LC ratio, a dose-dependent excess of free-LCs (as monomers and dimers) was observed in myeloma cells treated with IgG-ASO, compared to an irrevelant control ASO (CTRL). RNA-seq profiles further indicated that the expression of genes involved in cellular metabolism, unfolded protein response (UPR) and cell death pathways were altered after treatment with IgG-ASO. Interestingly, impaired survival of primary IgG-expressing cells isolated from MM patients was achieved upon treatment with IgG-ASO, whereas no major effect was observed for healthy cells. Altogether, our data provide evidence for efficient inhibition of IgG secretion upon ASO treatment and suggest that an excess of free-LC due to disruption of HC/LC stoichiometry is toxic for MM cells expressing complete Ig. Such RNA-based strategies targeting PC in an Ig isotype-dependent manner could open new avenues for selective therapeutic approaches in PC dyscrasias.
