## Supplementary material for "Disruption of immunoglobulin heavy and light chain assembly by antisense oligonucleotides impairs protein homeostasis and myeloma cell survival": Table S4 CTRLvsNT_padj001LFC05.xlsx

### Sheet: Sheet 1
List of differentially expressed genes in XG6 cells treated with CTR ASO and compared to non treated (NT) cells
gene_id	baseMean	log2FoldChange	lfcSE	stat	pvalue	padj	gene_name
ENSG00000187951	211.886	-8.55268	0.999318	-8.55852	1.14322e-17	1.89706e-15	ENSG00000187951
ENSG00000115457	43.3385	-2.18342	0.316098	-6.90742	4.93548e-12	3.57554e-10	IGFBP2
ENSG00000129521	52.9213	-1.65956	0.287333	-5.77572	7.66249e-09	3.17657e-07	EGLN3
ENSG00000105675	148.041	-1.6254	0.171845	-9.4585	3.12387e-21	6.92646e-19	ATP4A
ENSG00000231881	307.413	-1.50557	0.121929	-12.3479	5.00105e-35	3.32661e-32	ENSG00000231881
ENSG00000198721	3437.7	-1.42955	0.059983	-23.8325	1.5373e-125	2.24969e-121	ECI2
ENSG00000142449	43.7034	-1.3786	0.312223	-4.41544	1.00805e-05	0.000170738	FBN3
ENSG00000258667	283.488	-1.36597	0.138006	-9.89789	4.25134e-23	1.11097e-20	HIF1A-AS3
ENSG00000176697	57.0346	-1.29506	0.279147	-4.63935	3.49503e-06	6.8286e-05	BDNF
ENSG00000273032	56.9343	-1.28641	0.276557	-4.65153	3.29489e-06	6.50707e-05	DGCR5
ENSG00000268584	36.5052	-1.22524	0.316745	-3.86824	0.000109625	0.00131604	ENSG00000268584
ENSG00000107159	450.484	-1.15446	0.104629	-11.0338	2.6253e-28	1.03834e-25	CA9
ENSG00000291029	1437	-1.15408	0.0824282	-14.0011	1.53549e-44	2.04276e-41	FKBP9P1
ENSG00000142583	96.013	-1.14949	0.209249	-5.49341	3.94243e-08	1.34484e-06	SLC2A5
ENSG00000135925	75.9107	-1.0979	0.291236	-3.76979	0.000163385	0.00182657	WNT10A
ENSG00000198780	57.8131	-1.08813	0.262098	-4.15163	3.30119e-05	0.000486013	FAM169A
ENSG00000184497	46.9464	-1.08677	0.304828	-3.5652	0.000363579	0.0034981	TMEM255B
ENSG00000110900	46.9052	-1.08238	0.28985	-3.73427	0.000188257	0.00205192	TSPAN11
ENSG00000162522	74.6286	-1.0822	0.244348	-4.42894	9.46995e-06	0.000161519	KIAA1522
ENSG00000267303	730.432	-1.05118	0.123559	-8.50749	1.77738e-17	2.76704e-15	ENSG00000267303
ENSG00000162753	53.506	-1.04175	0.294465	-3.53778	0.000403508	0.00379494	SLC9C2
ENSG00000270049	66.4713	-1.03322	0.273244	-3.78131	0.000156005	0.00175884	ATP6V0D1-DT
ENSG00000260231	96.5169	-1.01735	0.199268	-5.10542	3.30055e-07	8.68709e-06	KDM7A-DT
ENSG00000267123	118.596	-0.99507	0.178167	-5.58506	2.33625e-08	8.50464e-07	SCAT1
ENSG00000173546	107.064	-0.991135	0.200417	-4.94537	7.59993e-07	1.7738e-05	CSPG4
ENSG00000167748	61.071	-0.979584	0.280957	-3.48659	0.000489215	0.00445777	KLK1
ENSG00000132669	93.9216	-0.963811	0.209781	-4.59436	4.34081e-06	8.28207e-05	RIN2
ENSG00000170482	123.689	-0.931892	0.207832	-4.48386	7.33047e-06	0.000129402	SLC23A1
ENSG00000257221	74.5276	-0.917987	0.249295	-3.68233	0.000231111	0.0024175	ENSG00000257221
ENSG00000159173	4233.78	-0.912513	0.116195	-7.85332	4.05182e-15	4.66884e-13	TNNI1
ENSG00000165029	563.197	-0.899313	0.091265	-9.85386	6.59597e-23	1.60876e-20	ABCA1
ENSG00000007350	176.261	-0.897881	0.164431	-5.46054	4.74695e-08	1.5891e-06	TKTL1
ENSG00000198133	91.9235	-0.895234	0.211771	-4.22737	2.36437e-05	0.000364981	TMEM229B
ENSG00000272620	263.326	-0.877449	0.138081	-6.35458	2.08996e-10	1.14979e-08	AFAP1-AS1
ENSG00000124785	292.899	-0.8707	0.13724	-6.34434	2.23375e-10	1.21069e-08	NRN1
ENSG00000147852	107.014	-0.848736	0.19331	-4.39053	1.13072e-05	0.000188893	VLDLR
ENSG00000146859	140.491	-0.838365	0.189497	-4.42416	9.68191e-06	0.000164368	TMEM140
ENSG00000106366	91.0877	-0.831681	0.213977	-3.88678	0.000101584	0.00123266	SERPINE1
ENSG00000231890	311.156	-0.828279	0.115125	-7.19459	6.26503e-13	5.09347e-11	DARS1-AS1
ENSG00000166897	114.682	-0.824809	0.20017	-4.12054	3.77982e-05	0.000545501	ELFN2
ENSG00000287100	90.5966	-0.82444	0.22183	-3.71653	0.000201977	0.00217334	ENSG00000287100
ENSG00000161958	285.045	-0.806491	0.125938	-6.40388	1.5148e-10	8.49332e-09	FGF11
ENSG00000100505	74.1505	-0.804974	0.231796	-3.47277	0.000515111	0.00465605	TRIM9
ENSG00000100968	137.888	-0.803559	0.184339	-4.35914	1.30573e-05	0.000213975	NFATC4
ENSG00000165188	344.203	-0.802413	0.115876	-6.92473	4.36813e-12	3.19616e-10	RNF183
ENSG00000124116	91.2691	-0.793939	0.217947	-3.64281	0.000269675	0.00274877	WFDC3
ENSG00000133026	153.945	-0.792184	0.159723	-4.95974	7.05865e-07	1.66607e-05	MYH10
ENSG00000254154	177.949	-0.783069	0.154811	-5.05822	4.23177e-07	1.06772e-05	CRYZL2P-SEC16B
ENSG00000248215	78.3081	-0.782297	0.236836	-3.30311	0.00095618	0.00765467	LINC02505
ENSG00000154997	294.479	-0.782209	0.129342	-6.04758	1.47039e-09	6.94119e-08	SEPTIN14
ENSG00000166295	3176.95	-0.776297	0.0434513	-17.8659	2.17385e-71	7.95304e-68	ANAPC16
ENSG00000289132	83.1904	-0.771801	0.21522	-3.5861	0.00033566	0.00329005	ENSG00000289132
ENSG00000180815	148.494	-0.770453	0.169037	-4.5579	5.16672e-06	9.6441e-05	MAP3K15
ENSG00000064270	76.4014	-0.768296	0.232007	-3.31152	0.000927909	0.00747744	ATP2C2
ENSG00000114268	3248.82	-0.767755	0.066522	-11.5414	8.16131e-31	3.98109e-28	PFKFB4
ENSG00000130592	213.958	-0.764894	0.136968	-5.58447	2.34407e-08	8.51195e-07	LSP1
ENSG00000177807	893.581	-0.761023	0.072625	-10.4788	1.08103e-25	3.76663e-23	KCNJ10
ENSG00000261649	494.013	-0.759756	0.0922184	-8.23866	1.74143e-16	2.4504e-14	GOLGA6L7
ENSG00000101605	181.043	-0.754315	0.153746	-4.90623	9.28414e-07	2.11626e-05	MYOM1
ENSG00000291262	125.022	-0.748792	0.212924	-3.51672	0.000436922	0.00406221	ENSG00000291262
ENSG00000159788	977.347	-0.747021	0.0976789	-7.64772	2.04568e-14	2.12315e-12	RGS12
ENSG00000129534	1979.66	-0.7425	0.0712249	-10.4247	1.9123e-25	6.50804e-23	MIS18BP1
ENSG00000286403	1152.59	-0.742011	0.0929874	-7.9797	1.46693e-15	1.81925e-13	ENSG00000286403
ENSG00000075673	965.634	-0.734686	0.0714232	-10.2864	8.11714e-25	2.42421e-22	ATP12A
ENSG00000218819	131.247	-0.722109	0.188007	-3.84087	0.0001226	0.00144106	TDRD15
ENSG00000272870	198.057	-0.721115	0.138739	-5.19762	2.01856e-07	5.65894e-06	SAP30-DT
ENSG00000243144	213.988	-0.716422	0.140376	-5.10361	3.33236e-07	8.75507e-06	LINC02932
ENSG00000266967	1958.54	-0.712605	0.0572822	-12.4403	1.57981e-35	1.15594e-32	AARSD1
ENSG00000228451	210.798	-0.711533	0.157555	-4.5161	6.29893e-06	0.00011366	SDAD1P1
ENSG00000260725	162.126	-0.709433	0.173204	-4.09594	4.20451e-05	0.000593334	ENSG00000260725
ENSG00000080854	257.813	-0.704475	0.165311	-4.26152	2.03046e-05	0.000319159	IGSF9B
ENSG00000107554	130.553	-0.703948	0.201924	-3.4862	0.000489929	0.0044615	DNMBP
ENSG00000166147	230.685	-0.696726	0.153933	-4.52615	6.00672e-06	0.000109101	FBN1
ENSG00000230074	82.1576	-0.688125	0.211955	-3.24657	0.00116806	0.00900597	ENSG00000230074
ENSG00000019505	121.647	-0.673285	0.1731	-3.88958	0.00010042	0.00122156	SYT13
ENSG00000247095	857.255	-0.669089	0.0751663	-8.90145	5.51235e-19	1.09011e-16	MIR210HG
ENSG00000136383	140.372	-0.666112	0.186141	-3.57854	0.000345517	0.00336638	ALPK3
ENSG00000166086	852.429	-0.663473	0.0744947	-8.90631	5.2758e-19	1.05762e-16	JAM3
ENSG00000285407	122.757	-0.66095	0.189946	-3.47967	0.000502035	0.00455473	ENSG00000285407
ENSG00000268129	124.061	-0.653848	0.173352	-3.7718	0.000162075	0.0018147	ENSG00000268129
ENSG00000177181	1228.96	-0.649566	0.0812437	-7.99527	1.29288e-15	1.61709e-13	RIMKLA
ENSG00000267169	118.229	-0.637374	0.18446	-3.45535	0.000549577	0.00489799	ADGRL1-AS1
ENSG00000102024	658.943	-0.635771	0.085442	-7.44097	9.99488e-14	9.19906e-12	PLS3
ENSG00000120733	2516.04	-0.631661	0.0549912	-11.4866	1.54106e-30	7.04745e-28	KDM3B
ENSG00000143847	525.918	-0.62521	0.109689	-5.69984	1.19918e-08	4.74293e-07	PPFIA4
ENSG00000243811	161.046	-0.608871	0.152386	-3.99558	6.45363e-05	0.000842484	APOBEC3D
ENSG00000124920	310.268	-0.608196	0.115857	-5.24956	1.52466e-07	4.41819e-06	MYRF
ENSG00000143320	2060.76	-0.607724	0.0565525	-10.7462	6.1762e-27	2.3175e-24	CRABP2
ENSG00000133063	414.33	-0.607029	0.107338	-5.6553	1.55578e-08	5.94653e-07	CHIT1
ENSG00000145362	151.494	-0.605993	0.177213	-3.41958	0.000627189	0.00542131	ANK2
ENSG00000137880	202.28	-0.605874	0.1466	-4.13282	3.58336e-05	0.000520744	GCHFR
ENSG00000235823	852.288	-0.604381	0.0820069	-7.36989	1.70774e-13	1.47967e-11	OLMALINC
ENSG00000011105	421.794	-0.600559	0.0960747	-6.25096	4.0793e-10	2.10639e-08	TSPAN9
ENSG00000289635	126.92	-0.600382	0.168856	-3.55559	0.000377134	0.00359309	ENSG00000289635
ENSG00000237686	901.25	-0.599251	0.0932746	-6.42459	1.32228e-10	7.47111e-09	SCIRT
ENSG00000173867	163.802	-0.593822	0.184572	-3.21729	0.00129408	0.00976161	ENSG00000173867
ENSG00000176383	480.047	-0.589511	0.0928895	-6.34637	2.20456e-10	1.19931e-08	B3GNT4
ENSG00000287895	229.492	-0.589508	0.147701	-3.99122	6.57355e-05	0.000852058	ENSG00000287895
ENSG00000162069	302.821	-0.584163	0.128254	-4.55474	5.24497e-06	9.76524e-05	BICDL2
ENSG00000185038	330.78	-0.579417	0.118663	-4.88289	1.04543e-06	2.36824e-05	MROH2A
ENSG00000030304	154.031	-0.57842	0.157651	-3.66898	0.00024352	0.00252563	MUSK
ENSG00000228288	198.054	-0.572056	0.160275	-3.56922	0.00035805	0.00346541	PCAT6
ENSG00000086200	2871.33	-0.571705	0.0587508	-9.73101	2.22376e-22	5.16549e-20	IPO11
ENSG00000167646	236.607	-0.569682	0.127289	-4.47552	7.62273e-06	0.000134076	DNAAF3
ENSG00000117266	345.998	-0.568959	0.120715	-4.71323	2.43818e-06	5.00426e-05	CDK18
ENSG00000167264	983.16	-0.567764	0.0665917	-8.52606	1.51419e-17	2.43502e-15	DUS2
ENSG00000274180	421.816	-0.565811	0.119049	-4.75274	2.00677e-06	4.18932e-05	NATD1
ENSG00000267978	129.24	-0.565626	0.171777	-3.2928	0.000991952	0.00788422	MAGEA9B
ENSG00000125726	200.745	-0.564172	0.151273	-3.72949	0.000191869	0.0020845	CD70
ENSG00000265817	337.114	-0.563962	0.117455	-4.80152	1.57463e-06	3.40372e-05	FSBP
ENSG00000149573	294.553	-0.563432	0.117989	-4.77529	1.79446e-06	3.82244e-05	MPZL2
ENSG00000181458	1076.3	-0.560951	0.0776628	-7.2229	5.08888e-13	4.16037e-11	TMEM45A
ENSG00000177879	2429.61	-0.560107	0.0502147	-11.1543	6.82594e-29	2.77474e-26	AP3S1
ENSG00000169435	2377.18	-0.557999	0.0760075	-7.34136	2.1143e-13	1.79888e-11	RASSF6
ENSG00000117139	3778.54	-0.557382	0.0490486	-11.3639	6.32809e-30	2.80622e-27	KDM5B
ENSG00000154553	176.829	-0.556809	0.172964	-3.21921	0.00128542	0.00973146	PDLIM3
ENSG00000225783	3478.56	-0.556182	0.110286	-5.04308	4.581e-07	1.14595e-05	MIAT
ENSG00000114480	3683.81	-0.555602	0.046375	-11.9806	4.48874e-33	2.4329e-30	GBE1
ENSG00000253686	287.1	-0.555337	0.124934	-4.44506	8.78674e-06	0.00015116	LINC01484
ENSG00000143409	709.299	-0.554286	0.0920792	-6.01967	1.74778e-09	8.09398e-08	MINDY1
ENSG00000159166	559.951	-0.550296	0.121944	-4.51268	6.40129e-06	0.000115082	LAD1
ENSG00000167355	315.216	-0.544481	0.118175	-4.60742	4.07705e-06	7.8196e-05	OR51B5
ENSG00000054793	407.467	-0.5443	0.108488	-5.01715	5.24442e-07	1.27944e-05	ATP9A
ENSG00000247400	472.342	-0.542416	0.107056	-5.06667	4.04844e-07	1.03035e-05	DNAJC3-DT
ENSG00000211956	358.414	-0.541505	0.115487	-4.68889	2.74689e-06	5.51324e-05	IGHV4-34
ENSG00000160190	160.325	-0.540111	0.15988	-3.37824	0.000729523	0.00611677	SLC37A1
ENSG00000235221	160.959	-0.540037	0.150703	-3.58346	0.000339077	0.00331245	LINC00383
ENSG00000135245	1322.72	-0.539785	0.0628542	-8.58788	8.85877e-18	1.49011e-15	HILPDA
ENSG00000172673	6445.37	-0.532371	0.0542699	-9.80969	1.02286e-22	2.41428e-20	THEMIS
ENSG00000230537	530.65	-0.531963	0.103061	-5.16164	2.44792e-07	6.74629e-06	LINC02937
ENSG00000170921	262.838	-0.530781	0.135247	-3.92452	8.69017e-05	0.00108509	TANC2
ENSG00000049323	217.956	-0.530001	0.143459	-3.69444	0.000220372	0.00232176	LTBP1
ENSG00000162433	3930.58	-0.528598	0.0509656	-10.3717	3.3367e-25	1.0851e-22	AK4
ENSG00000056558	839.237	-0.524321	0.0794456	-6.59974	4.11882e-11	2.57585e-09	TRAF1
ENSG00000104313	1820.07	-0.520004	0.0603391	-8.61802	6.8123e-18	1.1868e-15	EYA1
ENSG00000105220	59181.6	-0.519102	0.0386564	-13.4286	4.11124e-41	4.01093e-38	GPI
ENSG00000129474	374.509	-0.51629	0.116102	-4.44685	8.71383e-06	0.000150553	AJUBA
ENSG00000144908	351.16	-0.513891	0.110283	-4.65975	3.16587e-06	6.26919e-05	ALDH1L1
ENSG00000122884	5895.69	-0.513869	0.0496656	-10.3466	4.33692e-25	1.35035e-22	P4HA1
ENSG00000104419	10525.4	-0.513856	0.0365038	-14.0768	5.27747e-45	8.58117e-42	NDRG1
ENSG00000109819	205.156	-0.513711	0.144748	-3.549	0.000386692	0.00366567	PPARGC1A
ENSG00000291158	197.189	-0.513487	0.144444	-3.55491	0.000378103	0.00359764	LINC00869
ENSG00000102144	86428.5	-0.510594	0.0394759	-12.9343	2.88185e-38	2.48076e-35	PGK1
ENSG00000223770	197.733	-0.509207	0.143799	-3.54111	0.000398455	0.00375708	CACNA2D1-AS1
ENSG00000099954	304.144	-0.509019	0.121323	-4.19557	2.72189e-05	0.000412341	CECR2
ENSG00000136425	210.882	-0.50873	0.153482	-3.31458	0.000917799	0.00741696	CIB2
ENSG00000272654	223.345	-0.506681	0.133962	-3.78229	0.000155395	0.00175467	JTB-DT
ENSG00000125629	2965.3	-0.505137	0.0575734	-8.77379	1.7275e-18	3.16003e-16	INSIG2
ENSG00000145555	675.53	-0.504625	0.0944041	-5.34537	9.02303e-08	2.77401e-06	MYO10
ENSG00000119950	1238.78	-0.503922	0.0645276	-7.8094	5.74614e-15	6.46839e-13	MXI1
ENSG00000108825	327.05	-0.502369	0.149126	-3.36876	0.000755062	0.00629606	PTGES3L-AARSD1
ENSG00000157985	244.914	-0.500127	0.151192	-3.30789	0.000940017	0.0075542	AGAP1
ENSG00000105404	2984	0.500967	0.129546	3.86709	0.00011014	0.00132114	RABAC1
ENSG00000163126	323.773	0.502369	0.130825	3.84	0.000123034	0.00144269	ANKRD23
ENSG00000173848	7316.38	0.505788	0.0372098	13.5929	4.41443e-42	5.38339e-39	NET1
ENSG00000169288	566.205	0.511928	0.0887416	5.76875	7.98632e-09	3.27372e-07	MRPL1
ENSG00000135052	24551.6	0.513639	0.0284321	18.0654	5.96435e-73	2.90941e-69	GOLM1
ENSG00000163346	29198.6	0.525615	0.0426016	12.3379	5.66184e-35	3.45231e-32	PBXIP1
ENSG00000153162	231.098	0.529279	0.13266	3.98974	6.61452e-05	0.000855852	BMP6
ENSG00000154928	516.88	0.529813	0.0954688	5.5496	2.86323e-08	1.01454e-06	EPHB1
ENSG00000069011	524.505	0.532847	0.139512	3.81938	0.00013379	0.00154895	PITX1
ENSG00000166750	1022.22	0.533164	0.0843065	6.32411	2.5469e-10	1.35532e-08	SLFN5
ENSG00000223609	9530.13	0.536377	0.0396338	13.5333	9.94335e-42	1.03936e-38	HBD
ENSG00000169136	732.31	0.537834	0.0937496	5.73691	9.64179e-09	3.87632e-07	ATF5
ENSG00000259207	417.331	0.53902	0.113045	4.76819	1.85891e-06	3.93111e-05	ITGB3
ENSG00000270164	385.828	0.539749	0.121052	4.45883	8.24075e-06	0.000143395	LINC01480
ENSG00000101160	9541.28	0.547847	0.0348982	15.6984	1.55081e-55	3.78242e-52	CTSZ
ENSG00000224660	1226.91	0.55036	0.0908012	6.06115	1.35149e-09	6.46329e-08	SH3BP5-AS1
ENSG00000286264	168.697	0.550671	0.170321	3.23313	0.0012244	0.00934684	ENSG00000286264
ENSG00000014257	2828.82	0.555118	0.0511915	10.844	2.13052e-27	8.20476e-25	ACP3
ENSG00000161618	1463.1	0.558052	0.146934	3.79798	0.000145878	0.0016626	ALDH16A1
ENSG00000162062	1178.9	0.55874	0.110229	5.06889	4.00149e-07	1.02017e-05	TEDC2
ENSG00000135916	1551.81	0.560349	0.0599824	9.34189	9.46297e-21	2.03649e-18	ITM2C
ENSG00000163694	552.977	0.566183	0.0894447	6.32998	2.45195e-10	1.31435e-08	RBM47
ENSG00000290555	207.909	0.570146	0.139178	4.09653	4.19383e-05	0.000592399	LINC00680
ENSG00000169962	2717.79	0.571924	0.0764749	7.47859	7.51245e-14	7.04725e-12	TAS1R3
ENSG00000135919	3024.64	0.572859	0.0473136	12.1077	9.61397e-34	5.41119e-31	SERPINE2
ENSG00000103024	476.088	0.575697	0.154141	3.73488	0.000187805	0.002051	NME3
ENSG00000239998	344.798	0.578954	0.114767	5.04459	4.54503e-07	1.14086e-05	LILRA2
ENSG00000167216	196.797	0.582837	0.166136	3.50819	0.000451167	0.00416817	KATNAL2
ENSG00000143768	386.171	0.588336	0.118364	4.97055	6.67638e-07	1.5835e-05	LEFTY2
ENSG00000198832	256.884	0.588424	0.164121	3.5853	0.000336691	0.00329574	SELENOM
ENSG00000118946	181.784	0.588666	0.155771	3.77906	0.000157422	0.00177209	PCDH17
ENSG00000143443	200.841	0.598137	0.166307	3.59657	0.000322438	0.00318176	C1orf56
ENSG00000181045	183.713	0.603364	0.154067	3.91623	8.99428e-05	0.00111924	SLC26A11
ENSG00000204947	213.746	0.606249	0.177015	3.42485	0.000615139	0.00534875	ZNF425
ENSG00000163810	103.248	0.606959	0.18616	3.26041	0.00111251	0.00868758	TGM4
ENSG00000145476	363.966	0.607751	0.124697	4.87383	1.09454e-06	2.46422e-05	CYP4V2
ENSG00000288640	195.664	0.617346	0.185265	3.33224	0.000861507	0.00701643	ENSG00000288640
ENSG00000187634	333.119	0.625664	0.145133	4.31096	1.62547e-05	0.000260823	SAMD11
ENSG00000250264	205.661	0.629176	0.158218	3.97664	6.98968e-05	0.000901207	ENSG00000250264
ENSG00000290652	325.991	0.630662	0.113877	5.53807	3.05816e-08	1.07322e-06	ENSG00000290652
ENSG00000086205	302.359	0.644018	0.126738	5.08151	3.74452e-07	9.71583e-06	FOLH1
ENSG00000163406	381.119	0.644067	0.102529	6.28183	3.34611e-10	1.75509e-08	SLC15A2
ENSG00000272604	238.322	0.650116	0.156779	4.14671	3.37287e-05	0.000494575	EFCAB10-AS1
ENSG00000163017	894.863	0.656453	0.0731027	8.97987	2.71094e-19	5.5876e-17	ACTG2
ENSG00000204655	146.996	0.657	0.165826	3.96198	7.43323e-05	0.000950025	MOG
ENSG00000204852	206.972	0.659586	0.148183	4.45117	8.54028e-06	0.000147729	TCTN1
ENSG00000256043	523.597	0.662751	0.102506	6.4655	1.00966e-10	5.91016e-09	CTSO
ENSG00000163599	758.564	0.66759	0.0776568	8.59667	8.20595e-18	1.39635e-15	CTLA4
ENSG00000139626	3722.84	0.668284	0.052154	12.8137	1.37493e-37	1.11782e-34	ITGB7
ENSG00000205683	118.594	0.674759	0.201853	3.34283	0.000829294	0.00680263	DPF3
ENSG00000103254	304.842	0.691219	0.165698	4.17156	3.02528e-05	0.000451294	ANTKMT
ENSG00000288674	308.787	0.695239	0.177828	3.90962	9.24399e-05	0.00114447	ENSG00000288674
ENSG00000187583	197.807	0.699741	0.163825	4.27128	1.94355e-05	0.000306817	PLEKHN1
ENSG00000175602	145.206	0.708021	0.217189	3.25993	0.0011144	0.00869771	CCDC85B
ENSG00000178537	3267.84	0.71031	0.0458234	15.501	3.41304e-54	7.1352e-51	SLC25A20
ENSG00000204389	160.653	0.713061	0.175362	4.06621	4.7784e-05	0.000655361	HSPA1A
ENSG00000132704	1878.56	0.717294	0.0528871	13.5627	6.66037e-42	7.49753e-39	FCRL2
ENSG00000133083	1179	0.718159	0.0872446	8.23157	1.84782e-16	2.57533e-14	DCLK1
ENSG00000152049	621.074	0.723365	0.0880593	8.21452	2.13016e-16	2.91334e-14	KCNE4
ENSG00000161677	327.347	0.734127	0.164137	4.47266	7.72525e-06	0.000135391	JOSD2
ENSG00000174276	347.151	0.751613	0.17295	4.34585	1.38738e-05	0.000226091	ZNHIT2
ENSG00000188389	119.806	0.754943	0.230018	3.2821	0.00103036	0.00814159	PDCD1
ENSG00000135378	236.07	0.760789	0.157567	4.82836	1.37665e-06	3.02947e-05	PRRG4
ENSG00000099840	315.065	0.765104	0.135221	5.65819	1.52975e-08	5.87568e-07	IZUMO4
ENSG00000261739	181.613	0.766077	0.192782	3.9738	7.07347e-05	0.000910245	GOLGA8S
ENSG00000163131	124.593	0.7739	0.187183	4.13445	3.55801e-05	0.000518089	CTSS
ENSG00000111275	166.619	0.776627	0.178682	4.34642	1.38378e-05	0.000225755	ALDH2
ENSG00000244734	491.145	0.777108	0.0921908	8.42934	3.4761e-17	5.1383e-15	HBB
ENSG00000006659	86.2792	0.778389	0.228662	3.4041	0.000663823	0.00567429	LGALS14
ENSG00000188707	3603.1	0.79923	0.0419033	19.0732	4.2178e-81	3.08617e-77	ZBED10P
ENSG00000248596	286.173	0.829401	0.158498	5.23288	1.6689e-07	4.76075e-06	ENSG00000248596
ENSG00000118514	87.6081	0.859659	0.253976	3.3848	0.00071229	0.0059976	ALDH8A1
ENSG00000283149	192.669	0.866736	0.162479	5.33445	9.58363e-08	2.93404e-06	ENSG00000283149
ENSG00000188738	268.109	0.874908	0.16162	5.41338	6.18477e-08	2.02027e-06	FSIP2
ENSG00000107281	612.493	0.907669	0.123775	7.3332	2.24724e-13	1.89e-11	NPDC1
ENSG00000204248	123.046	0.922105	0.187625	4.91463	8.89523e-07	2.04179e-05	COL11A2
ENSG00000183458	309.803	0.932894	0.28621	3.25947	0.00111619	0.00870354	PKD1P3
ENSG00000279145	414.033	0.97937	0.132376	7.39841	1.37828e-13	1.22987e-11	ENSG00000279145
ENSG00000261418	77.4852	0.987099	0.245618	4.01884	5.84847e-05	0.000777352	HERC2P6
ENSG00000167476	3255.08	0.999711	0.289421	3.45418	0.000551969	0.00491632	JSRP1
ENSG00000136634	1017.11	1.00138	0.0714838	14.0086	1.38196e-44	2.02236e-41	IL10
ENSG00000169432	378.899	1.00292	0.117675	8.52287	1.55648e-17	2.47582e-15	SCN9A
ENSG00000237624	37.5831	1.05253	0.325713	3.23146	0.00123159	0.00939189	OXCT2P1
ENSG00000198695	6817.58	1.07353	0.093391	11.495	1.39787e-30	6.59883e-28	MT-ND6
ENSG00000175820	111.296	1.12156	0.213664	5.24917	1.52787e-07	4.41876e-06	CCDC168
ENSG00000099860	134.334	1.13461	0.196626	5.7704	7.90816e-09	3.25079e-07	GADD45B
ENSG00000170345	284.229	1.14551	0.172676	6.63384	3.27054e-11	2.08092e-09	FOS
ENSG00000125740	148.857	1.1718	0.20751	5.64699	1.63284e-08	6.17957e-07	FOSB
ENSG00000125968	402.897	1.2568	0.127431	9.86264	6.04367e-23	1.52488e-20	ID1
ENSG00000158473	70.4797	1.40467	0.255935	5.48838	4.05639e-08	1.38049e-06	CD1D
ENSG00000171631	122.125	1.43593	0.222732	6.44689	1.14168e-10	6.57768e-09	P2RY6
ENSG00000278959	41.2675	1.99972	0.350615	5.70346	1.174e-08	4.65592e-07	ENSG00000278959
