## Supplementary material for "Disruption of immunoglobulin heavy and light chain assembly by antisense oligonucleotides impairs protein homeostasis and myeloma cell survival": Table S6 MSigDB_CP_reactome_pathways_ASOvsCTRLnotInCTRLvsNT_XG6.xlsx

### Sheet: Table S6 MSigDB_CP_reactome_pat
List of enriched reactome canonical pathways as determined with the list of differentially expressed in Table S5 (genes exclusively included in IgG-ASO vs CTR conditions)
ID	Description	GeneRatio	BgRatio	pvalue	p.adjust	qvalue	geneID	Count
REACTOME_COLLAGEN_FORMATION	REACTOME_COLLAGEN_FORMATION	20/985	90/11065	9.881818455079868e-5	0.0577051099797738	0.054337250447223664	TLL1/P4HA2/COL19A1/PLOD1/COL16A1/ITGA6/PCOLCE/COL9A1/LOX/COL7A1/COL21A1/PXDN/COL5A1/COL4A2/CTSV/COL6A1/PLOD2/PPIB/CRTAP/COL24A1	20
REACTOME_NA_CL_DEPENDENT_NEUROTRANSMITTER_TRANSPORTERS	REACTOME_NA_CL_DEPENDENT_NEUROTRANSMITTER_TRANSPORTERS	8/985	19/11065	1.186711195243664e-4	0.0577051099797738	0.054337250447223664	SLC6A13/SLC6A2/SLC6A12/SLC6A3/SLC6A1/SLC18A2/SLC6A5/SLC6A9	8
REACTOME_ACTIVATED_PKN1_STIMULATES_TRANSCRIPTION_OF_AR_ANDROGEN_RECEPTOR_REGULATED_GENES_KLK2_AND_KLK3	REACTOME_ACTIVATED_PKN1_STIMULATES_TRANSCRIPTION_OF_AR_ANDROGEN_RECEPTOR_REGULATED_GENES_KLK2_AND_KLK3	16/985	67/11065	1.9949908376758446e-4	0.0577051099797738	0.054337250447223664	KDM4C/H2BC11/H2BC5/H3-3A/KLK2/H2BC4/H2BC21/H4C16/H2BC12/H2BC15/H4C15/H4C14/H2BC8/H3C6/H3C10/H2AC18	16
REACTOME_COLLAGEN_BIOSYNTHESIS_AND_MODIFYING_ENZYMES	REACTOME_COLLAGEN_BIOSYNTHESIS_AND_MODIFYING_ENZYMES	16/985	67/11065	1.9949908376758446e-4	0.0577051099797738	0.054337250447223664	TLL1/P4HA2/COL19A1/PLOD1/COL16A1/PCOLCE/COL9A1/COL7A1/COL21A1/COL5A1/COL4A2/COL6A1/PLOD2/PPIB/CRTAP/COL24A1	16
REACTOME_UNFOLDED_PROTEIN_RESPONSE_UPR	REACTOME_UNFOLDED_PROTEIN_RESPONSE_UPR	19/985	92/11065	3.988499736433465e-4	0.09229388390107038	0.08690731004649761	HSPA5/HERPUD1/PDIA5/ASNS/DNAJB11/KDELR3/FKBP14/CREB3/WFS1/SSR1/ATF4/SRPRB/HYOU1/CREBRF/HSP90B1/DDIT3/ERN1/PLA2G4B/SULT1A3	19
REACTOME_RHO_GTPASES_ACTIVATE_PKNS	REACTOME_RHO_GTPASES_ACTIVATE_PKNS	19/985	94/11065	5.298160442326194e-4	0.09320474481874745	0.08776501013274222	MYL6/KDM4C/H2BC11/RHOB/H2BC5/PKN3/H3-3A/KLK2/H2BC4/H2BC21/H4C16/H2BC12/H2BC15/H4C15/H4C14/H2BC8/H3C6/H3C10/H2AC18	19
REACTOME_GENE_SILENCING_BY_RNA	REACTOME_GENE_SILENCING_BY_RNA	25/985	140/11065	5.639007897417737e-4	0.09320474481874745	0.08776501013274222	HSP90AA1/NUP107/H2BC11/NUP214/PIWIL4/DDX4/ASZ1/TDRD9/SEC13/H2BC5/H3-3A/TDRD6/H2BC4/H2BC21/MYBL1/H4C16/H2BC12/ANG/H2BC15/H4C15/H4C14/H2BC8/H3C6/H3C10/H2AC18	25
REACTOME_RND3_GTPASE_CYCLE	REACTOME_RND3_GTPASE_CYCLE	11/985	42/11065	8.523212195828167e-4	0.12326695638216487	0.11607269240371254	TXNL1/CPD/RND3/FLOT2/DSG1/CKAP4/EPHA2/DLG5/DDX4/VANGL2/PTPN13	11
REACTOME_TRANSPORT_OF_BILE_SALTS_AND_ORGANIC_ACIDS_METAL_IONS_AND_AMINE_COMPOUNDS	REACTOME_TRANSPORT_OF_BILE_SALTS_AND_ORGANIC_ACIDS_METAL_IONS_AND_AMINE_COMPOUNDS	17/985	84/11065	0.0010064831703377939	0.1276299234581714	0.12018102240750345	SLC6A13/SLC6A2/SLC6A12/SLC39A7/SLC30A3/SLC41A2/SLC44A5/SLC39A6/SLC6A3/SLC47A1/SLC6A1/SLC13A3/SLC18A2/SLC6A5/SLC30A1/SLC6A9/SLC22A4	17
REACTOME_IRE1ALPHA_ACTIVATES_CHAPERONES	REACTOME_IRE1ALPHA_ACTIVATES_CHAPERONES	12/985	50/11065	0.0011664542751381472	0.1276299234581714	0.12018102240750345	HSPA5/PDIA5/DNAJB11/KDELR3/FKBP14/WFS1/SSR1/SRPRB/HYOU1/ERN1/PLA2G4B/SULT1A3	12
REACTOME_RESPONSE_OF_EIF2AK1_HRI_TO_HEME_DEFICIENCY	REACTOME_RESPONSE_OF_EIF2AK1_HRI_TO_HEME_DEFICIENCY	6/985	15/11065	0.0012134219170612665	0.1276299234581714	0.12018102240750345	ASNS/PPP1R15A/GRB10/ATF4/CHAC1/DDIT3	6
REACTOME_DNA_METHYLATION	REACTOME_DNA_METHYLATION	14/985	65/11065	0.0014639011469507529	0.14114446891850177	0.132906814657371	H2BC11/H2BC5/H3-3A/H2BC4/H2BC21/H4C16/H2BC12/H2BC15/H4C15/H4C14/H2BC8/H3C6/H3C10/H2AC18	14
REACTOME_PRC2_METHYLATES_HISTONES_AND_DNA	REACTOME_PRC2_METHYLATES_HISTONES_AND_DNA	15/985	73/11065	0.0016647319835904274	0.14703044152222694	0.13844926258973292	EZH2/H2BC11/H2BC5/H3-3A/H2BC4/H2BC21/H4C16/H2BC12/H2BC15/H4C15/H4C14/H2BC8/H3C6/H3C10/H2AC18	15
REACTOME_ADHERENS_JUNCTIONS_INTERACTIONS	REACTOME_ADHERENS_JUNCTIONS_INTERACTIONS	9/985	33/11065	0.001833660751020292	0.14703044152222694	0.13844926258973292	CDH7/CDH15/CDH24/NECTIN4/CDH12/CDH2/JUP/CTNND1/ANG	9
REACTOME_SIGNALING_BY_INTERLEUKINS	REACTOME_SIGNALING_BY_INTERLEUKINS	61/985	474/11065	0.002004423457733837	0.14703044152222694	0.13844926258973292	IL32/PSMC4/HGF/RORA/RPS6KA2/ALPK1/STXBP2/HSP90AA1/IRAK3/HMOX1/CSF2RB/HCK/IL21R/PPP2CB/NFKBIB/STX1A/MAP2K6/PTPN6/VEGFA/BCL6/POMC/STAT1/SDC1/RHOU/IL13RA2/CDKN1A/ANXA1/TEC/PIM1/IL18BP/STAT4/NLRC5/IL19/PSMB6/OSMR/TSLP/UBC/PTPN14/CCR5/SQSTM1/PTPN13/PSMD6/SYK/HSP90B1/BCL2L1/PIK3CD/IL16/STAT5B/IL20RB/JUN/SOCS3/IL1RAP/PSMB8/AGER/IGHG4/IGHG1/TNF/PSMB9/MIF/H3C6/H3C10	61
REACTOME_TRANSCRIPTIONAL_REGULATION_OF_GRANULOPOIESIS	REACTOME_TRANSCRIPTIONAL_REGULATION_OF_GRANULOPOIESIS	17/985	90/11065	0.0022178183748334137	0.14703044152222694	0.13844926258973292	H2BC11/CDKN1A/RARA/H2BC5/H3-3A/H2BC4/H2BC21/RXRA/H4C16/H2BC12/H2BC15/H4C15/H4C14/H2BC8/H3C6/H3C10/H2AC18	17
REACTOME_SIRT1_NEGATIVELY_REGULATES_RRNA_EXPRESSION	REACTOME_SIRT1_NEGATIVELY_REGULATES_RRNA_EXPRESSION	14/985	68/11065	0.0023023297748522267	0.14703044152222694	0.13844926258973292	H2BC11/H2BC5/H3-3A/H2BC4/H2BC21/H4C16/H2BC12/H2BC15/H4C15/H4C14/H2BC8/H3C6/H3C10/H2AC18	14
REACTOME_RUNX1_REGULATES_TRANSCRIPTION_OF_GENES_INVOLVED_IN_DIFFERENTIATION_OF_HSCS	REACTOME_RUNX1_REGULATES_TRANSCRIPTION_OF_GENES_INVOLVED_IN_DIFFERENTIATION_OF_HSCS	22/985	130/11065	0.0024043936267475674	0.14703044152222694	0.13844926258973292	PSMC4/TP73/H2BC11/YAP1/PSMB6/UBC/H2BC5/H3-3A/PSMD6/H2BC4/H2BC21/H4C16/H2BC12/PSMB8/H2BC15/PSMB9/H4C15/H4C14/H2BC8/H3C6/H3C10/H2AC18	22
REACTOME_ACTIVATION_OF_ANTERIOR_HOX_GENES_IN_HINDBRAIN_DEVELOPMENT_DURING_EARLY_EMBRYOGENESIS	REACTOME_ACTIVATION_OF_ANTERIOR_HOX_GENES_IN_HINDBRAIN_DEVELOPMENT_DURING_EARLY_EMBRYOGENESIS	21/985	122/11065	0.002414501632603554	0.14703044152222694	0.13844926258973292	EZH2/H2BC11/RARA/MEIS1/H2BC5/H3-3A/RARG/JUN/H2BC4/H2BC21/PBX1/RXRA/H4C16/H2BC12/H2BC15/H4C15/H4C14/H2BC8/H3C6/H3C10/H2AC18	21
REACTOME_ASSEMBLY_OF_THE_ORC_COMPLEX_AT_THE_ORIGIN_OF_REPLICATION	REACTOME_ASSEMBLY_OF_THE_ORC_COMPLEX_AT_THE_ORIGIN_OF_REPLICATION	14/985	69/11065	0.0026572669326670674	0.15372289205478987	0.14475111975317972	H2BC11/H2BC5/H3-3A/H2BC4/H2BC21/H4C16/H2BC12/H2BC15/H4C15/H4C14/H2BC8/H3C6/H3C10/H2AC18	14
REACTOME_EGR2_AND_SOX10_MEDIATED_INITIATION_OF_SCHWANN_CELL_MYELINATION	REACTOME_EGR2_AND_SOX10_MEDIATED_INITIATION_OF_SCHWANN_CELL_MYELINATION	8/985	29/11065	0.0030177566590919094	0.166264021646159	0.15656030787770056	DRP2/MAG/PMP22/YAP1/SCD5/UTRN/ADGRV1/LAMA2	8
REACTOME_OXIDATIVE_STRESS_INDUCED_SENESCENCE	REACTOME_OXIDATIVE_STRESS_INDUCED_SENESCENCE	21/985	126/11065	0.0035977103732504428	0.17345069655649442	0.16332754486282283	EZH2/MAP2K6/H2BC11/CDKN2D/UBC/TNIK/H2BC5/H3-3A/CBX2/JUN/H2BC4/H2BC21/H4C16/H2BC12/H2BC15/H4C15/H4C14/H2BC8/H3C6/H3C10/H2AC18	21
REACTOME_SIGNALING_BY_SCF_KIT	REACTOME_SIGNALING_BY_SCF_KIT	10/985	43/11065	0.003772099180878043	0.17345069655649442	0.16332754486282283	PTPRU/GRB10/PTPN6/STAT1/TEC/GRB7/PRKCA/SOCS6/STAT5B/HRAS	10
REACTOME_INDUCTION_OF_CELL_CELL_FUSION	REACTOME_INDUCTION_OF_CELL_CELL_FUSION	5/985	13/11065	0.0038785912513282926	0.17345069655649442	0.16332754486282283	ANO3/ANO7/ANO10/TMPRSS2/ANO9	5
REACTOME_SLC_MEDIATED_TRANSMEMBRANE_TRANSPORT	REACTOME_SLC_MEDIATED_TRANSMEMBRANE_TRANSPORT	35/985	247/11065	0.0038799879841749578	0.17345069655649442	0.16332754486282283	SLC6A13/SLC2A3/SLC24A1/SLC1A3/SLC4A4/SLC6A2/SLC6A12/SLC39A7/SLC12A7/SLC30A3/SLC1A4/SLC35D1/SLC2A1/SLC38A2/SLC41A2/SLC44A5/SLC39A6/SLC6A3/SLC47A1/SLC7A11/SLC7A7/SLC6A1/SLC13A3/SLC18A2/SLC6A5/SLC3A2/SLC30A1/SLCO3A1/SLC36A4/SLC35C1/SLC4A5/SLC6A9/SLC25A29/SLC22A4/SLC2A10	35
REACTOME_GLYCOLYSIS	REACTOME_GLYCOLYSIS	14/985	72/11065	0.004000588563694431	0.17345069655649442	0.16332754486282283	PKM/PPP2CB/ENO3/ALDOC/NUP107/GAPDH/ENO2/GNPDA1/NUP214/ALDOA/SEC13/HK2/PFKFB3/PGAM1	14
REACTOME_INTERLEUKIN_4_AND_INTERLEUKIN_13_SIGNALING	REACTOME_INTERLEUKIN_4_AND_INTERLEUKIN_13_SIGNALING	19/985	111/11065	0.004047682633556914	0.17345069655649442	0.16332754486282283	HGF/RORA/HSP90AA1/HMOX1/VEGFA/BCL6/POMC/STAT1/RHOU/IL13RA2/CDKN1A/ANXA1/PIM1/HSP90B1/BCL2L1/SOCS3/IGHG4/IGHG1/TNF	19
REACTOME_SENESCENCE_ASSOCIATED_SECRETORY_PHENOTYPE_SASP	REACTOME_SENESCENCE_ASSOCIATED_SECRETORY_PHENOTYPE_SASP	19/985	112/11065	0.004479453844567552	0.1850974320773092	0.1742945386890006	RPS6KA2/H2BC11/CDKN1A/CDKN2D/UBC/H2BC5/H3-3A/JUN/H2BC4/H2BC21/H4C16/H2BC12/H2BC15/H4C15/H4C14/H2BC8/H3C6/H3C10/H2AC18	19
REACTOME_GABA_SYNTHESIS_RELEASE_REUPTAKE_AND_DEGRADATION	REACTOME_GABA_SYNTHESIS_RELEASE_REUPTAKE_AND_DEGRADATION	6/985	19/11065	0.004826648007399107	0.1860510430150055	0.17519249376384546	SLC6A13/STX1A/SLC6A12/GAD1/STXBP1/SLC6A1	6
REACTOME_FOXO_MEDIATED_TRANSCRIPTION	REACTOME_FOXO_MEDIATED_TRANSCRIPTION	13/985	66/11065	0.004859006782952749	0.1860510430150055	0.17519249376384546	RBL2/BCL6/POMC/GADD45A/CDKN1A/BTG1/CCNG2/FBXO32/PINK1/CITED2/DDIT3/FOXO6/PLXNA4	13
REACTOME_DISEASES_OF_PROGRAMMED_CELL_DEATH	REACTOME_DISEASES_OF_PROGRAMMED_CELL_DEATH	18/985	105/11065	0.004984945837048549	0.1860510430150055	0.17519249376384546	TRADD/EZH2/PRDX1/H2BC11/H2BC5/H3-3A/JUN/H2BC4/H2BC21/H4C16/H2BC12/H2BC15/H4C15/H4C14/H2BC8/H3C6/H3C10/H2AC18	18
REACTOME_CONDENSATION_OF_PROPHASE_CHROMOSOMES	REACTOME_CONDENSATION_OF_PROPHASE_CHROMOSOMES	14/985	74/11065	0.005169651535185981	0.18691521331906813	0.17600622825386483	H2BC11/H2BC5/H3-3A/H2BC4/H2BC21/H4C16/H2BC12/H2BC15/H4C15/H4C14/H2BC8/H3C6/H3C10/H2AC18	14
REACTOME_CASPASE_ACTIVATION_VIA_EXTRINSIC_APOPTOTIC_SIGNALLING_PATHWAY	REACTOME_CASPASE_ACTIVATION_VIA_EXTRINSIC_APOPTOTIC_SIGNALLING_PATHWAY	7/985	26/11065	0.006308428708299335	0.21709802027395167	0.204427467573616	FAS/TRADD/CASP9/LY96/MAGED1/DCC/DAPK1	7
REACTOME_SIGNALING_BY_HIPPO	REACTOME_SIGNALING_BY_HIPPO	6/985	20/11065	0.006384244023893075	0.21709802027395167	0.204427467573616	DVL2/TJP1/AMOT/YAP1/SAV1/AMOTL1	6
REACTOME_ERCC6_CSB_AND_EHMT2_G9A_POSITIVELY_REGULATE_RRNA_EXPRESSION	REACTOME_ERCC6_CSB_AND_EHMT2_G9A_POSITIVELY_REGULATE_RRNA_EXPRESSION	14/985	76/11065	0.006599395443817295	0.21709802027395167	0.204427467573616	H2BC11/H2BC5/H3-3A/H2BC4/H2BC21/H4C16/H2BC12/H2BC15/H4C15/H4C14/H2BC8/H3C6/H3C10/H2AC18	14
REACTOME_ASSEMBLY_OF_COLLAGEN_FIBRILS_AND_OTHER_MULTIMERIC_STRUCTURES	REACTOME_ASSEMBLY_OF_COLLAGEN_FIBRILS_AND_OTHER_MULTIMERIC_STRUCTURES	12/985	61/11065	0.006754994580693397	0.21709802027395167	0.204427467573616	TLL1/ITGA6/PCOLCE/COL9A1/LOX/COL7A1/PXDN/COL5A1/COL4A2/CTSV/COL6A1/COL24A1	12
REACTOME_AMINO_ACID_TRANSPORT_ACROSS_THE_PLASMA_MEMBRANE	REACTOME_AMINO_ACID_TRANSPORT_ACROSS_THE_PLASMA_MEMBRANE	8/985	33/11065	0.0071005844866460065	0.2220371959743089	0.20907837677606309	SLC6A12/SLC1A4/SLC38A2/SLC7A11/SLC7A7/SLC3A2/SLC36A4/SLC25A29	8
REACTOME_ATF6_ATF6_ALPHA_ACTIVATES_CHAPERONE_GENES	REACTOME_ATF6_ATF6_ALPHA_ACTIVATES_CHAPERONE_GENES	4/985	10/11065	0.008463590509442455	0.23883839559572978	0.224899003267598	HSPA5/ATF4/HSP90B1/DDIT3	4
REACTOME_CASPASE_ACTIVATION_VIA_DEPENDENCE_RECEPTORS_IN_THE_ABSENCE_OF_LIGAND	REACTOME_CASPASE_ACTIVATION_VIA_DEPENDENCE_RECEPTORS_IN_THE_ABSENCE_OF_LIGAND	4/985	10/11065	0.008463590509442455	0.23883839559572978	0.224899003267598	CASP9/MAGED1/DCC/DAPK1	4
REACTOME_INTERLEUKIN_21_SIGNALING	REACTOME_INTERLEUKIN_21_SIGNALING	4/985	10/11065	0.008463590509442455	0.23883839559572978	0.224899003267598	IL21R/STAT1/STAT4/STAT5B	4
REACTOME_STAT5_ACTIVATION_DOWNSTREAM_OF_FLT3_ITD_MUTANTS	REACTOME_STAT5_ACTIVATION_DOWNSTREAM_OF_FLT3_ITD_MUTANTS	4/985	10/11065	0.008463590509442455	0.23883839559572978	0.224899003267598	CDKN1A/PIM1/BCL2L1/STAT5B	4
REACTOME_RECOGNITION_AND_ASSOCIATION_OF_DNA_GLYCOSYLASE_WITH_SITE_CONTAINING_AN_AFFECTED_PURINE	REACTOME_RECOGNITION_AND_ASSOCIATION_OF_DNA_GLYCOSYLASE_WITH_SITE_CONTAINING_AN_AFFECTED_PURINE	11/985	56/11065	0.00941382614992583	0.258743905168197	0.24364276199707408	H2BC11/H2BC5/H2BC4/H2BC21/H4C16/H2BC12/H2BC15/H4C15/H4C14/H2BC8/H2AC18	11
REACTOME_FORMATION_OF_THE_CORNIFIED_ENVELOPE	REACTOME_FORMATION_OF_THE_CORNIFIED_ENVELOPE	20/985	129/11065	0.00994684852881065	0.258743905168197	0.24364276199707408	DSG2/KRT18/PERP/PPL/DSC2/DSG3/DSG1/DSC1/KRT7/PCSK6/ST14/TCHH/KRT80/SPRR1A/KRT86/KRT83/KRT15/JUP/DSG4/KRT81	20
REACTOME_EXTRACELLULAR_MATRIX_ORGANIZATION	REACTOME_EXTRACELLULAR_MATRIX_ORGANIZATION	39/985	300/11065	0.010266013160306769	0.258743905168197	0.24364276199707408	MMP25/TLL1/P4HA2/ITGA8/COL19A1/ITGB5/PLOD1/COL16A1/ITGA6/ICAM4/PTPRS/PCOLCE/COL9A1/LOX/COL7A1/SDC1/SPP1/LTBP2/TNN/COL21A1/PXDN/COL5A1/CAPN7/COL4A2/CTSV/COL6A1/CTSK/NCAM1/PLOD2/PRKCA/ADAMTS1/DDR2/PPIB/KLK2/TNXB/CRTAP/COL24A1/LAMA2/DMD	39
REACTOME_HCMV_EARLY_EVENTS	REACTOME_HCMV_EARLY_EVENTS	21/985	138/11065	0.010333766425577292	0.258743905168197	0.24364276199707408	EZH2/NUP107/H2BC11/NUP214/TUBB2A/TUBB2B/SEC13/H2BC5/TUBA1A/H2BC4/H2BC21/DYNC1H1/H4C16/H2BC12/H2BC15/H4C15/H4C14/H2BC8/H3C6/H3C10/H2AC18	21
REACTOME_DNA_DAMAGE_TELOMERE_STRESS_INDUCED_SENESCENCE	REACTOME_DNA_DAMAGE_TELOMERE_STRESS_INDUCED_SENESCENCE	14/985	80/11065	0.010397501100404181	0.258743905168197	0.24364276199707408	CABIN1/ASF1A/H2BC11/CDKN1A/H2BC5/H2BC4/H2BC21/H4C16/H2BC12/H2BC15/H4C15/H4C14/H2BC8/H2AC18	14
REACTOME_SIGNALING_BY_FLT3_ITD_AND_TKD_MUTANTS	REACTOME_SIGNALING_BY_FLT3_ITD_AND_TKD_MUTANTS	5/985	16/11065	0.010510772292917253	0.258743905168197	0.24364276199707408	CDKN1A/PIM1/BCL2L1/STAT5B/HRAS	5
REACTOME_INTERFERON_ALPHA_BETA_SIGNALING	REACTOME_INTERFERON_ALPHA_BETA_SIGNALING	13/985	73/11065	0.011507321313197032	0.2697762970774015	0.2540312673203025	PTPN6/STAT1/IRF6/IFIT3/IFIT2/EGR1/IRF3/OASL/RNASEL/SOCS3/IFITM1/PSMB8/HLA-F	13
REACTOME_PIWI_INTERACTING_RNA_PIRNA_BIOGENESIS	REACTOME_PIWI_INTERACTING_RNA_PIRNA_BIOGENESIS	7/985	29/11065	0.011841353626230905	0.2697762970774015	0.2540312673203025	HSP90AA1/PIWIL4/DDX4/ASZ1/TDRD9/TDRD6/MYBL1	7
REACTOME_RND2_GTPASE_CYCLE	REACTOME_RND2_GTPASE_CYCLE	9/985	43/11065	0.011999524590092327	0.2697762970774015	0.2540312673203025	PLXND1/TXNL1/DSG1/CKAP4/EPHA2/DLG5/VANGL2/PTPN13/PRAG1	9
REACTOME_PROGRAMMED_CELL_DEATH	REACTOME_PROGRAMMED_CELL_DEATH	29/985	211/11065	0.012165588219233905	0.2697762970774015	0.2540312673203025	BAD/PSMC4/FAS/DSG2/TP63/TP73/HSP90AA1/CHMP4B/TRADD/TJP1/BMF/CHMP3/FLOT2/CASP9/DSG3/DSG1/PSMB6/GSN/GAS2/UBC/LY96/PSMD6/AVEN/BCL2L1/MAGED1/DCC/DAPK1/PSMB8/PSMB9	29
REACTOME_SIGNALING_BY_PDGF	REACTOME_SIGNALING_BY_PDGF	11/985	58/11065	0.012234723932132196	0.2697762970774015	0.2540312673203025	NCK2/COL9A1/STAT1/SPP1/COL5A1/COL4A2/GRB7/COL6A1/PDGFD/STAT5B/HRAS	11
REACTOME_APOPTOTIC_CLEAVAGE_OF_CELL_ADHESION_PROTEINS	REACTOME_APOPTOTIC_CLEAVAGE_OF_CELL_ADHESION_PROTEINS	4/985	11/11065	0.012374611341824483	0.2697762970774015	0.2540312673203025	DSG2/TJP1/DSG3/DSG1	4
REACTOME_TRANSCRIPTIONAL_REGULATION_BY_SMALL_RNAS	REACTOME_TRANSCRIPTIONAL_REGULATION_BY_SMALL_RNAS	17/985	107/11065	0.013223012612012653	0.2697762970774015	0.2540312673203025	NUP107/H2BC11/NUP214/SEC13/H2BC5/H3-3A/H2BC4/H2BC21/H4C16/H2BC12/H2BC15/H4C15/H4C14/H2BC8/H3C6/H3C10/H2AC18	17
REACTOME_FOXO_MEDIATED_TRANSCRIPTION_OF_CELL_CYCLE_GENES	REACTOME_FOXO_MEDIATED_TRANSCRIPTION_OF_CELL_CYCLE_GENES	5/985	17/11065	0.013819681875179663	0.2697762970774015	0.2540312673203025	RBL2/GADD45A/CDKN1A/BTG1/CCNG2	5
REACTOME_NFE2L2_REGULATING_ANTI_OXIDANT_DETOXIFICATION_ENZYMES	REACTOME_NFE2L2_REGULATING_ANTI_OXIDANT_DETOXIFICATION_ENZYMES	5/985	17/11065	0.013819681875179663	0.2697762970774015	0.2540312673203025	HMOX1/PRDX1/ATF4/SLC7A11/NQO1	5
REACTOME_TRAFFICKING_OF_GLUR2_CONTAINING_AMPA_RECEPTORS	REACTOME_TRAFFICKING_OF_GLUR2_CONTAINING_AMPA_RECEPTORS	5/985	17/11065	0.013819681875179663	0.2697762970774015	0.2540312673203025	GRIA2/PRKCG/GRIA4/PRKCA/TSPAN7	5
REACTOME_HCMV_LATE_EVENTS	REACTOME_HCMV_LATE_EVENTS	18/985	116/11065	0.013879850686390622	0.2697762970774015	0.2540312673203025	CHMP4B/NUP107/CHMP3/H2BC11/NUP214/SEC13/H2BC5/H2BC4/H2BC21/H4C16/H2BC12/H2BC15/H4C15/H4C14/H2BC8/H3C6/H3C10/H2AC18	18
REACTOME_COLLAGEN_CHAIN_TRIMERIZATION	REACTOME_COLLAGEN_CHAIN_TRIMERIZATION	9/985	44/11065	0.013927809425483124	0.2697762970774015	0.2540312673203025	COL19A1/COL16A1/COL9A1/COL7A1/COL21A1/COL5A1/COL4A2/COL6A1/COL24A1	9
REACTOME_RNA_POLYMERASE_I_PROMOTER_ESCAPE	REACTOME_RNA_POLYMERASE_I_PROMOTER_ESCAPE	15/985	91/11065	0.013990127765465935	0.2697762970774015	0.2540312673203025	ERCC2/H2BC11/H2BC5/H3-3A/H2BC4/H2BC21/H4C16/H2BC12/H2BC15/H4C15/H4C14/H2BC8/H3C6/H3C10/H2AC18	15
REACTOME_FORMATION_OF_THE_BETA_CATENIN_TCF_TRANSACTIVATING_COMPLEX	REACTOME_FORMATION_OF_THE_BETA_CATENIN_TCF_TRANSACTIVATING_COMPLEX	15/985	92/11065	0.015386396659725052	0.2878537880890454	0.27105369664937634	TLE4/H2BC11/H2BC5/H3-3A/H2BC4/H2BC21/H4C16/H2BC12/H2BC15/H4C15/H4C14/H2BC8/H3C6/H3C10/H2AC18	15
REACTOME_APOPTOSIS	REACTOME_APOPTOSIS	25/985	179/11065	0.01574543743168304	0.2878537880890454	0.27105369664937634	BAD/PSMC4/FAS/DSG2/TP63/TP73/TRADD/TJP1/BMF/CASP9/DSG3/DSG1/PSMB6/GSN/GAS2/UBC/LY96/PSMD6/AVEN/BCL2L1/MAGED1/DCC/DAPK1/PSMB8/PSMB9	25
REACTOME_INHIBITION_OF_DNA_RECOMBINATION_AT_TELOMERE	REACTOME_INHIBITION_OF_DNA_RECOMBINATION_AT_TELOMERE	12/985	68/11065	0.015922767880465778	0.2878537880890454	0.27105369664937634	H2BC11/H2BC5/H3-3A/H2BC4/H2BC21/H4C16/H2BC12/H2BC15/H4C15/H4C14/H2BC8/H2AC18	12
REACTOME_NONHOMOLOGOUS_END_JOINING_NHEJ	REACTOME_NONHOMOLOGOUS_END_JOINING_NHEJ	12/985	68/11065	0.015922767880465778	0.2878537880890454	0.27105369664937634	TDP1/H2BC11/H2BC5/H2BC4/H2BC21/NHEJ1/H4C16/H2BC12/H2BC15/H4C15/H4C14/H2BC8	12
REACTOME_CYTOSOLIC_TRNA_AMINOACYLATION	REACTOME_CYTOSOLIC_TRNA_AMINOACYLATION	6/985	24/11065	0.016320347578569535	0.28966951983601186	0.27276345633468796	GARS1/CARS1/TARS1/DARS1/WARS1/MARS1	6
REACTOME_HCMV_INFECTION	REACTOME_HCMV_INFECTION	23/985	162/11065	0.016696748225767534	0.28966951983601186	0.27276345633468796	CHMP4B/EZH2/NUP107/CHMP3/H2BC11/NUP214/TUBB2A/TUBB2B/SEC13/H2BC5/TUBA1A/H2BC4/H2BC21/DYNC1H1/H4C16/H2BC12/H2BC15/H4C15/H4C14/H2BC8/H3C6/H3C10/H2AC18	23
REACTOME_AMYLOID_FIBER_FORMATION	REACTOME_AMYLOID_FIBER_FORMATION	17/985	110/11065	0.017121644489266934	0.28966951983601186	0.27276345633468796	H2BC11/APOE/GSN/UBC/H2BC5/H3-3A/H2BC4/H2BC21/H4C16/H2BC12/H2BC15/H4C15/H4C14/H2BC8/H3C6/H3C10/H2AC18	17
REACTOME_ATF6_ATF6_ALPHA_ACTIVATES_CHAPERONES	REACTOME_ATF6_ATF6_ALPHA_ACTIVATES_CHAPERONES	4/985	12/11065	0.017275018901196905	0.28966951983601186	0.27276345633468796	HSPA5/ATF4/HSP90B1/DDIT3	4
REACTOME_GLUTATHIONE_SYNTHESIS_AND_RECYCLING	REACTOME_GLUTATHIONE_SYNTHESIS_AND_RECYCLING	4/985	12/11065	0.017275018901196905	0.28966951983601186	0.27276345633468796	GGT1/GSS/CHAC1/CNDP2	4
REACTOME_CROSSLINKING_OF_COLLAGEN_FIBRILS	REACTOME_CROSSLINKING_OF_COLLAGEN_FIBRILS	5/985	18/11065	0.017762892818070197	0.2935952427215317	0.2764600611534234	TLL1/PCOLCE/LOX/PXDN/COL4A2	5
REACTOME_LATE_SARS_COV_2_INFECTION_EVENTS	REACTOME_LATE_SARS_COV_2_INFECTION_EVENTS	12/985	70/11065	0.019764594538519895	0.3153956905981327	0.29698816337084777	DAD1/ANO3/STT3A/PARP9/GALNT1/ANO7/UBC/ANO10/RPN1/PARP14/TMPRSS2/ANO9	12
REACTOME_INACTIVATION_OF_CSF3_G_CSF_SIGNALING	REACTOME_INACTIVATION_OF_CSF3_G_CSF_SIGNALING	6/985	25/11065	0.019899641671273713	0.3153956905981327	0.29698816337084777	HCK/STAT1/UBC/SYK/STAT5B/SOCS3	6
REACTOME_NOTCH3_INTRACELLULAR_DOMAIN_REGULATES_TRANSCRIPTION	REACTOME_NOTCH3_INTRACELLULAR_DOMAIN_REGULATES_TRANSCRIPTION	6/985	25/11065	0.019899641671273713	0.3153956905981327	0.29698816337084777	PLXND1/NOTCH3/STAT1/HEY1/PBX1/IKZF1	6
REACTOME_NEUTROPHIL_DEGRANULATION	REACTOME_NEUTROPHIL_DEGRANULATION	56/985	479/11065	0.020290379684048745	0.3172428283033027	0.29872749605960813	FUCA2/ALDH3B1/MMP25/SLC2A3/CTSA/PKM/HSP90AA1/CMTM6/ADA2/SYNGR1/PYGB/CPPED1/P2RX1/ALDOC/MANBA/TCIRG1/PTPN6/FRK/QPCT/RAP1A/PADI2/YPEL5/ADGRE5/ARHGAP9/RAB9B/C3/CFP/ACLY/CHI3L1/AMPD3/DSG1/DSC1/GNS/CKAP4/PRCP/CD53/GSN/ALDOA/PTPRN2/CSTB/S100A11/PSMD6/APEH/LAIR1/GHDC/PGAM1/C3AR1/JUP/FUCA1/ATP6AP2/MME/DYNC1H1/NEU1/HSPA1B/TXNDC5/MIF	56
REACTOME_MEIOTIC_RECOMBINATION	REACTOME_MEIOTIC_RECOMBINATION	14/985	87/11065	0.020933465519836984	0.3229335947526852	0.304086130709211	H2BC11/H2BC5/H3-3A/H2BC4/H2BC21/H4C16/H2BC12/H2BC15/H4C15/H4C14/H2BC8/H3C6/H3C10/H2AC18	14
REACTOME_MEIOTIC_SYNAPSIS	REACTOME_MEIOTIC_SYNAPSIS	13/985	79/11065	0.021520317070889937	0.32336372533791763	0.3044911574623525	H2BC11/SYCP3/H2BC5/H2BC4/H2BC21/SYCP2/H4C16/H2BC12/H2BC15/H4C15/H4C14/H2BC8/H2AC18	13
REACTOME_NUCLEAR_EVENTS_MEDIATED_BY_NFE2L2	REACTOME_NUCLEAR_EVENTS_MEDIATED_BY_NFE2L2	13/985	79/11065	0.021520317070889937	0.32336372533791763	0.3044911574623525	PSMC4/ME1/HMOX1/PRDX1/ATF4/PSMB6/UBC/SLC7A11/SQSTM1/PSMD6/NQO1/PSMB8/PSMB9	13
REACTOME_BASE_EXCISION_REPAIR_AP_SITE_FORMATION	REACTOME_BASE_EXCISION_REPAIR_AP_SITE_FORMATION	11/985	63/11065	0.02206987813806898	0.32736985904802324	0.30826348006614573	H2BC11/H2BC5/H2BC4/H2BC21/H4C16/H2BC12/H2BC15/H4C15/H4C14/H2BC8/H2AC18	11
REACTOME_METABOLISM_OF_COFACTORS	REACTOME_METABOLISM_OF_COFACTORS	5/985	19/11065	0.022382980250452707	0.32781149556675676	0.30867934122876156	HSP90AA1/COQ9/PTS/PDSS2/NOS3	5
REACTOME_DISEASES_OF_METABOLISM	REACTOME_DISEASES_OF_METABOLISM	32/985	250/11065	0.022967586315430236	0.3321687170869098	0.31278226100618806	FMO3/ALG1/CTSA/NOTCH3/GGT1/CSF2RB/GSS/CSPG5/POMC/GALNT3/SDC1/SLC35D1/DHDDS/CFP/GNS/KHK/CYP11A1/ADAMTS17/ADAMTSL4/UBC/EXT2/ADAMTS1/RFT1/CHST14/C1GALT1C1/ALG14/MPI/SGSH/NEU1/GALT/CYP21A2/ACY1	32
REACTOME_CONSTITUTIVE_SIGNALING_BY_AKT1_E17K_IN_CANCER	REACTOME_CONSTITUTIVE_SIGNALING_BY_AKT1_E17K_IN_CANCER	6/985	26/11065	0.023977005560166034	0.3383097004038061	0.31856483638988253	BAD/NR4A1/CDKN1A/CASP9/RPS6KB2/FOXO6	6
REACTOME_INTERLEUKIN_20_FAMILY_SIGNALING	REACTOME_INTERLEUKIN_20_FAMILY_SIGNALING	6/985	26/11065	0.023977005560166034	0.3383097004038061	0.31856483638988253	STAT1/STAT4/IL19/STAT5B/IL20RB/SOCS3	6
REACTOME_DISORDERS_OF_TRANSMEMBRANE_TRANSPORTERS	REACTOME_DISORDERS_OF_TRANSMEMBRANE_TRANSPORTERS	24/985	177/11065	0.02452347960549826	0.34185139642845164	0.32189982741522766	PSMC4/ABCC9/SLC24A1/SLC1A3/SLC4A4/ABCD1/SLC6A2/NUP107/SLC2A1/NUP214/DERL1/SLC6A3/PSMB6/ABCA12/UBC/SLC7A7/SEC13/PSMD6/SLC6A5/SLC3A2/SLC35C1/SLC2A10/PSMB8/PSMB9	24
REACTOME_TCF_DEPENDENT_SIGNALING_IN_RESPONSE_TO_WNT	REACTOME_TCF_DEPENDENT_SIGNALING_IN_RESPONSE_TO_WNT	30/985	234/11065	0.026512618134957356	0.3651797521684007	0.34386666378046193	HECW1/DVL2/PSMC4/RSPO4/PPP2CB/TLE4/RNF43/SOX6/H2BC11/PSMB6/WNT9A/RSPO2/UBC/H2BC5/H3-3A/PSMD6/FZD2/H2BC4/H2BC21/H4C16/H2BC12/PSMB8/H2BC15/PSMB9/H4C15/H4C14/H2BC8/H3C6/H3C10/H2AC18	30
REACTOME_KEAP1_NFE2L2_PATHWAY	REACTOME_KEAP1_NFE2L2_PATHWAY	16/985	107/11065	0.02694174269183629	0.366724662287701	0.3453214078767871	PSMC4/ME1/HMOX1/PRDX1/CDKN1A/ATF4/SESN2/MAP1LC3B/PSMB6/UBC/SLC7A11/SQSTM1/PSMD6/NQO1/PSMB8/PSMB9	16
REACTOME_METABOLIC_DISORDERS_OF_BIOLOGICAL_OXIDATION_ENZYMES	REACTOME_METABOLIC_DISORDERS_OF_BIOLOGICAL_OXIDATION_ENZYMES	7/985	34/11065	0.027698923060846047	0.3685895105879344	0.3470774175121795	FMO3/GGT1/GSS/SLC35D1/CYP11A1/CYP21A2/ACY1	7
REACTOME_DISEASES_ASSOCIATED_WITH_N_GLYCOSYLATION_OF_PROTEINS	REACTOME_DISEASES_ASSOCIATED_WITH_N_GLYCOSYLATION_OF_PROTEINS	5/985	20/11065	0.027715892325972595	0.3685895105879344	0.3470774175121795	ALG1/CTSA/RFT1/ALG14/NEU1	5
REACTOME_MITOTIC_PROPHASE	REACTOME_MITOTIC_PROPHASE	20/985	143/11065	0.02823632472915069	0.3712434967230381	0.34957650830946135	PPP2CB/NUP107/NEK6/H2BC11/NUP214/PRKCA/SEC13/H2BC5/H3-3A/H2BC4/H2BC21/H4C16/H2BC12/H2BC15/H4C15/H4C14/H2BC8/H3C6/H3C10/H2AC18	20
REACTOME_EFFECTS_OF_PIP2_HYDROLYSIS	REACTOME_EFFECTS_OF_PIP2_HYDROLYSIS	6/985	27/11065	0.028577471004235203	0.3715071230550576	0.3498247485438609	PRKCH/DGKG/MGLL/ABHD12/DGKQ/DGKI	6
REACTOME_RND1_GTPASE_CYCLE	REACTOME_RND1_GTPASE_CYCLE	8/985	42/11065	0.02970618334491133	0.37521538191551296	0.35331658125147253	TXNL1/CPD/FLOT2/GRB7/EPHA2/DLG5/VANGL2/PTPN13	8
REACTOME_B_WICH_COMPLEX_POSITIVELY_REGULATES_RRNA_EXPRESSION	REACTOME_B_WICH_COMPLEX_POSITIVELY_REGULATES_RRNA_EXPRESSION	14/985	91/11065	0.029770410819636738	0.37521538191551296	0.35331658125147253	H2BC11/H2BC5/H3-3A/H2BC4/H2BC21/H4C16/H2BC12/H2BC15/H4C15/H4C14/H2BC8/H3C6/H3C10/H2AC18	14
REACTOME_TP53_REGULATES_TRANSCRIPTION_OF_SEVERAL_ADDITIONAL_CELL_DEATH_GENES_WHOSE_SPECIFIC_ROLES_IN_P53_DEPENDENT_APOPTOSIS_REMAIN_UNCERTAIN	REACTOME_TP53_REGULATES_TRANSCRIPTION_OF_SEVERAL_ADDITIONAL_CELL_DEATH_GENES_WHOSE_SPECIFIC_ROLES_IN_P53_DEPENDENT_APOPTOSIS_REMAIN_UNCERTAIN	4/985	14/11065	0.03028211135733247	0.37521538191551296	0.35331658125147253	TP63/TP73/PERP/BCL6	4
REACTOME_TRANSLATION_OF_REPLICASE_AND_ASSEMBLY_OF_THE_REPLICATION_TRANSCRIPTION_COMPLEX	REACTOME_TRANSLATION_OF_REPLICASE_AND_ASSEMBLY_OF_THE_REPLICATION_TRANSCRIPTION_COMPLEX	4/985	14/11065	0.03028211135733247	0.37521538191551296	0.35331658125147253	CHMP4B/CHMP3/ISCU/MAP1LC3B	4
REACTOME_NEURONAL_SYSTEM	REACTOME_NEURONAL_SYSTEM	48/985	411/11065	0.03048422290411255	0.37521538191551296	0.35331658125147253	SLC6A13/RASGRF1/ABCC9/RPS6KA2/SLC1A3/EPB41L2/PTPRS/STX1A/PRKAG2/CHRNE/PPFIBP1/SLC6A12/BCHE/KCNQ4/GRIA2/PRKCG/GAD1/FLOT2/SLC38A2/KCNH3/STXBP1/TUBB2A/TUBB2B/KCNH5/SLC6A3/CAMK4/GRIA4/PRKCA/TSPAN7/SLC6A1/SHANK1/ADCY1/SLC18A2/PPFIBP2/TUBA1A/KCNK9/NLGN1/KCNMB3/HRAS/GABRG3/KCNJ14/GJC1/GRIN2A/LRRC51/KCNQ3/IL1RAP/KCNMB2/CACNA1E	48
REACTOME_NEGATIVE_EPIGENETIC_REGULATION_OF_RRNA_EXPRESSION	REACTOME_NEGATIVE_EPIGENETIC_REGULATION_OF_RRNA_EXPRESSION	16/985	109/11065	0.0314189436374841	0.38165991930271653	0.359384994294056	ERCC2/H2BC11/H2BC5/H3-3A/SAP30/H2BC4/H2BC21/H4C16/H2BC12/H2BC15/H4C15/H4C14/H2BC8/H3C6/H3C10/H2AC18	16
REACTOME_SIGNALING_BY_NOTCH	REACTOME_SIGNALING_BY_NOTCH	31/985	247/11065	0.03166754732330232	0.38165991930271653	0.359384994294056	PLXND1/PSMC4/ST3GAL6/NOTCH3/TLE4/ACTA2/STAT1/H2BC11/PSMB6/UBC/H2BC5/H3-3A/PSMD6/HEY1/JUN/H2BC4/H2BC21/PBX1/IKZF1/H4C16/H2BC12/PSMB8/NEURL1B/H2BC15/PSMB9/H4C15/H4C14/H2BC8/H3C6/H3C10/H2AC18	31
REACTOME_REPRODUCTION	REACTOME_REPRODUCTION	20/985	145/11065	0.03217401639506651	0.38195352645096614	0.3596614655658918	ADAM2/SPAM1/H2BC11/SYCP3/ZP1/H2BC5/H3-3A/CATSPER2/H2BC4/H2BC21/SYCP2/H4C16/H2BC12/H2BC15/H4C15/H4C14/H2BC8/H3C6/H3C10/H2AC18	20
REACTOME_GLUCOSE_METABOLISM	REACTOME_GLUCOSE_METABOLISM	14/985	92/11065	0.032352156950902926	0.38195352645096614	0.3596614655658918	PKM/PPP2CB/ENO3/ALDOC/NUP107/GAPDH/ENO2/GNPDA1/NUP214/ALDOA/SEC13/HK2/PFKFB3/PGAM1	14
REACTOME_FLT3_SIGNALING_IN_DISEASE	REACTOME_FLT3_SIGNALING_IN_DISEASE	6/985	28/11065	0.03372273040296967	0.3826803475530278	0.3603458670039429	CDKN1A/PIM1/UBC/BCL2L1/STAT5B/HRAS	6
REACTOME_SMOOTH_MUSCLE_CONTRACTION	REACTOME_SMOOTH_MUSCLE_CONTRACTION	8/985	43/11065	0.03375341963172712	0.3826803475530278	0.3603458670039429	MYLK/ITGB5/MYL6/ACTA2/SORBS3/ANXA1/GUCY1A1/TRIM72	8
REACTOME_BRANCHED_CHAIN_AMINO_ACID_CATABOLISM	REACTOME_BRANCHED_CHAIN_AMINO_ACID_CATABOLISM	5/985	21/11065	0.03379055960076974	0.3826803475530278	0.3603458670039429	BCAT1/HSD17B10/BCKDHB/AUH/HIBCH	5
REACTOME_TRANSCRIPTIONAL_REGULATION_BY_RUNX1	REACTOME_TRANSCRIPTIONAL_REGULATION_BY_RUNX1	30/985	239/11065	0.03406165000464147	0.3826803475530278	0.3603458670039429	PSMC4/TP73/TJP1/CCND2/ELF1/H2BC11/CTSV/YAP1/PSMB6/CTSK/UBC/H2BC5/H3-3A/PSMD6/CBX2/H2BC4/SOCS3/H2BC21/PAX5/H4C16/H2BC12/PSMB8/H2BC15/PSMB9/H4C15/H4C14/H2BC8/H3C6/H3C10/H2AC18	30
REACTOME_NEUROTRANSMITTER_RELEASE_CYCLE	REACTOME_NEUROTRANSMITTER_RELEASE_CYCLE	9/985	51/11065	0.03429294095780122	0.3826803475530278	0.3603458670039429	SLC6A13/SLC1A3/STX1A/SLC6A12/GAD1/SLC38A2/STXBP1/SLC6A1/SLC18A2	9
REACTOME_GLYCEROPHOSPHOLIPID_BIOSYNTHESIS	REACTOME_GLYCEROPHOSPHOLIPID_BIOSYNTHESIS	18/985	128/11065	0.03439823348791261	0.3826803475530278	0.3603458670039429	AGPAT4/MGLL/LPCAT2/PITPNM3/ABHD4/PCYT1B/PLA2G15/CHPT1/BCHE/GPD2/PLAAT4/SLC44A5/GPAT3/ACP6/LIPH/GPD1/TMEM86B/PLA2G4B	18
REACTOME_PRE_NOTCH_EXPRESSION_AND_PROCESSING	REACTOME_PRE_NOTCH_EXPRESSION_AND_PROCESSING	17/985	120/11065	0.036702782156745654	0.40442970433671166	0.3808258599722482	ST3GAL6/NOTCH3/H2BC11/H2BC5/H3-3A/JUN/H2BC4/H2BC21/H4C16/H2BC12/H2BC15/H4C15/H4C14/H2BC8/H3C6/H3C10/H2AC18	17
REACTOME_HDACS_DEACETYLATE_HISTONES	REACTOME_HDACS_DEACETYLATE_HISTONES	14/985	94/11065	0.03799662566642597	0.4082612615276567	0.38443379491527524	H2BC11/H2BC5/SAP30/H2BC4/H2BC21/H4C16/H2BC12/H2BC15/H4C15/H4C14/H2BC8/H3C6/H3C10/H2AC18	14
REACTOME_INTERLEUKIN_2_FAMILY_SIGNALING	REACTOME_INTERLEUKIN_2_FAMILY_SIGNALING	8/985	44/11065	0.03815911078867021	0.4082612615276567	0.38443379491527524	CSF2RB/IL21R/PTPN6/STAT1/STAT4/SYK/PIK3CD/STAT5B	8
REACTOME_REGULATION_OF_INNATE_IMMUNE_RESPONSES_TO_CYTOSOLIC_DNA	REACTOME_REGULATION_OF_INNATE_IMMUNE_RESPONSES_TO_CYTOSOLIC_DNA	4/985	15/11065	0.0384619511724413	0.4082612615276567	0.38443379491527524	ZBP1/IRF3/UBC/TRIM56	4
REACTOME_ZINC_TRANSPORTERS	REACTOME_ZINC_TRANSPORTERS	4/985	15/11065	0.0384619511724413	0.4082612615276567	0.38443379491527524	SLC39A7/SLC30A3/SLC39A6/SLC30A1	4
REACTOME_NITRIC_OXIDE_STIMULATES_GUANYLATE_CYCLASE	REACTOME_NITRIC_OXIDE_STIMULATES_GUANYLATE_CYCLASE	5/985	22/11065	0.04062868560224365	0.42733990219814455	0.40239894352461414	GUCY1A1/NOS3/KCNMB3/PDE2A/KCNMB2	5
REACTOME_BIOSYNTHESIS_OF_THE_N_GLYCAN_PRECURSOR_DOLICHOL_LIPID_LINKED_OLIGOSACCHARIDE_LLO_AND_TRANSFER_TO_A_NASCENT_PROTEIN	REACTOME_BIOSYNTHESIS_OF_THE_N_GLYCAN_PRECURSOR_DOLICHOL_LIPID_LINKED_OLIGOSACCHARIDE_LLO_AND_TRANSFER_TO_A_NASCENT_PROTEIN	12/985	78/11065	0.042186380937995864	0.43252145753004834	0.40727808628813184	ALG1/ST3GAL6/CTSA/GFUS/DHDDS/ST8SIA2/NEU3/RFT1/ALG14/MPI/SLC35C1/NEU1	12
REACTOME_DNA_DOUBLE_STRAND_BREAK_RESPONSE	REACTOME_DNA_DOUBLE_STRAND_BREAK_RESPONSE	12/985	78/11065	0.042186380937995864	0.43252145753004834	0.40727808628813184	H2BC11/KDM4B/UBC/H2BC5/H2BC4/H2BC21/H4C16/H2BC12/H2BC15/H4C15/H4C14/H2BC8	12
REACTOME_RHO_GTPASE_CYCLE	REACTOME_RHO_GTPASE_CYCLE	51/985	450/11065	0.042242804408725555	0.43252145753004834	0.40727808628813184	PLXND1/IL32/WAS/DSG2/NCK2/MCAM/HSP90AA1/DOCK3/PLEKHG2/TXNL1/DAAM1/CPD/ARHGEF17/ARHGEF26/RND3/RHOU/ARHGAP9/ARHGAP40/EMC3/ARHGEF6/DOCK6/AKAP12/FLOT2/SWAP70/DSG1/ARHGAP32/CKAP4/TEX2/ARHGEF39/CPNE8/AMIGO2/GRB7/EPHA2/EFHD2/RHOB/ARHGAP26/ARHGAP18/ARFGAP2/DLG5/DDX4/FARP1/PLEKHG4B/PKN3/VANGL2/PTPN13/DLC1/JUP/BASP1/CDC42EP4/SRGAP3/PRAG1	51
REACTOME_GLYCOSPHINGOLIPID_METABOLISM	REACTOME_GLYCOSPHINGOLIPID_METABOLISM	8/985	45/11065	0.042933861515500854	0.43574103310030254	0.4103097568655899	CTSA/STS/SMPD3/SUMF2/ARSG/NEU3/SMPD1/NEU1	8
REACTOME_SIGNALING_BY_CSF3_G_CSF	REACTOME_SIGNALING_BY_CSF3_G_CSF	6/985	30/11065	0.045716440867989594	0.4537790144997325	0.4272949824930384	HCK/STAT1/UBC/SYK/STAT5B/SOCS3	6
REACTOME_DNA_REPLICATION_PRE_INITIATION	REACTOME_DNA_REPLICATION_PRE_INITIATION	21/985	160/11065	0.04572824189006058	0.4537790144997325	0.4272949824930384	PSMC4/CDC45/H2BC11/PSMB6/UBC/H2BC5/H3-3A/PSMD6/H2BC4/H2BC21/H4C16/H2BC12/PSMB8/H2BC15/PSMB9/H4C15/H4C14/H2BC8/H3C6/H3C10/H2AC18	21
REACTOME_THE_ROLE_OF_GTSE1_IN_G2_M_PROGRESSION_AFTER_G2_CHECKPOINT	REACTOME_THE_ROLE_OF_GTSE1_IN_G2_M_PROGRESSION_AFTER_G2_CHECKPOINT	12/985	79/11065	0.045887765511208906	0.4537790144997325	0.4272949824930384	PSMC4/GTSE1/HSP90AA1/CDKN1A/TUBB2A/TUBB2B/PSMB6/UBC/PSMD6/TUBA1A/PSMB8/PSMB9	12
REACTOME_CELLULAR_SENESCENCE	REACTOME_CELLULAR_SENESCENCE	25/985	198/11065	0.046839650203310906	0.45693664734992856	0.43026832553079747	RPS6KA2/CABIN1/EZH2/MAP2K6/ASF1A/H2BC11/CDKN1A/CDKN2D/UBC/TNIK/H2BC5/H3-3A/CBX2/JUN/H2BC4/H2BC21/H4C16/H2BC12/H2BC15/H4C15/H4C14/H2BC8/H3C6/H3C10/H2AC18	25
REACTOME_ELEVATION_OF_CYTOSOLIC_CA2_LEVELS	REACTOME_ELEVATION_OF_CYTOSOLIC_CA2_LEVELS	4/985	16/11065	0.04777901079894931	0.45693664734992856	0.43026832553079747	P2RX5/P2RX6/P2RX1/ORAI2	4
REACTOME_FOXO_MEDIATED_TRANSCRIPTION_OF_CELL_DEATH_GENES	REACTOME_FOXO_MEDIATED_TRANSCRIPTION_OF_CELL_DEATH_GENES	4/985	16/11065	0.04777901079894931	0.45693664734992856	0.43026832553079747	BCL6/PINK1/CITED2/DDIT3	4
REACTOME_FLT3_SIGNALING	REACTOME_FLT3_SIGNALING	7/985	38/11065	0.04778680581619823	0.45693664734992856	0.43026832553079747	HCK/GRB10/UBC/SYK/SOCS6/STAT5B/HRAS	7
REACTOME_DISEASES_OF_GLYCOSYLATION	REACTOME_DISEASES_OF_GLYCOSYLATION	19/985	143/11065	0.049951783755390756	0.47080433404276817	0.44332664853228865	ALG1/CTSA/NOTCH3/CSPG5/GALNT3/SDC1/DHDDS/CFP/ADAMTS17/ADAMTSL4/EXT2/ADAMTS1/RFT1/CHST14/C1GALT1C1/ALG14/MPI/NEU1/GALT	19
